# High-throughput spheroid profiling reveals BMP-driven rewiring of glioma cell death responses

**DOI:** 10.64898/2026.09.10.750657

**Authors:** Weaverly Colleen Lee, Jennifer J. Salinas, Aastha Gautam, Dimitri Cadet, Matei A. Banu, David A. Nathanson, Scott J. Dixon

## Abstract

The mechanisms regulating glioma cell death are poorly understood. Here, we developed a high-throughput method to study cell death in patient-derived glioblastoma (GBM) and diffuse intrinsic pontine glioma (DIPG) spheroids. Using this method, we systematically profiled how extracellular ligands modulate compound-induced cell death. We find that bone morphogenetic protein 2 (BMP2) and BMP4 potently rewire cell death sensitivity. These ligands suppress killing by standard-of-care DNA alkylating agents and kinase inhibitors by inhibiting cell cycle progression. Simultaneously, BMP2/4 prime spheroids for lipid-dependent necrosis (LiDN), a palmitate-dependent form of non-apoptotic cell death that can be triggered by the clinical drug candidate tegavivint. Activating mutations in the BMP receptor ACVR1, found in ∼25% of DIPG tumors, are sufficient to prime cells for LiDN in the absence of BMP ligand. Together, these findings identify a cell death switch that can be activated in glioma cells by BMP signaling.
