## Extended data table 2 for "High-throughput spheroid profiling reveals BMP-driven rewiring of glioma cell death responses"

### Sheet: ED Table 2
Name	Abbreviation	Mechanism of Action/Target	Cat. No.	Supplier
Temozolomide	TMZ	DNA damage	14163	Cayman
VAL-083	VAL	DNA damage	HY-16513	MedChem
Osimertinib (AZD9291)	OSI	EGFR inhibitor	16237	Cayman
JCN037	JCN	EGFR inhibitor	HY-136430	MedChem
Buparlisib (BKM120)	BUP	P13K inhibitor	11587	Cayman
Paxalisib (GDC-0084)	PAX	P13K inhibitor	S8163	Selleck
Linsitinib (OSI906)	LIS	IGF1R inhibitor	17708	Cayman
Regorafenib (BAY 73-4506)	REG	multi-RTK inhibitor	18498	Cayman
Salinosporamide A (NPI-0052)	SAL	Proteasome inhibitor	10007311	Cayman
A-1155463	A11	Bcl-xL inhibitor, induces apoptosis	S7800	Selleck
S63845	S63	MCL1 inhibitor, induces apoptosis	21331	Cayman
CIL56	CIL56	Unknown target, induces LiDN	N/A	synthesized in house
RSL3	RSL3	GPX4 inhibitor, induces ferroptosis	19288	Cayman
Q-VD-OPh	QVD	Caspase inhibitor, inhibits apoptosis	HY-12305	MedChem
Ferrostatin-1	Fer1	Antioxidant, inhibits ferroptosis	SML0583	Sigma
TOFA	TOFA	ACC1 inhibitor, inhibits palmoptosis	T6575	Sigma
LDN193189	LDN	BMPR1A/B inhibitor	HY-12071	MedChem
DMH-1	DMH1	BMPR1A/B inhibitor	S7146	Selleck
Dorsomorphin	DM	BMPR1A/B inhibitor	S7306	Selleck
Palbociclib	Palbo	CDK4/6 inhibitor	S1116	Selleck
Tegavivint	TEG	Unknown target, induces LiDN	HY-109103	MedChem
SC26196	SC26196	FADS2 inhibitor	HY-107410	MedChem
CAY10566	CAY10566	SCD inhibitor	10012562	Cayman
A939527	A939527	SCD inhibitor	B3607	Apex Biology
2-Bromopalmitate	2BP	ZDHHC inhibitor	1984-10-01	Focus Biomolecules
Sapienic acid	C16:1n10	Lipid	HY-130187A	MedChem
Palmitic acid	C16:0	Lipid	10006627	Cayman
Arachidic acid	C20:0	Lipid	A3631	Sigma
Arachidonic acid	C20:4	Lipid	90010	Cayman
