## Extended data table 3 for "High-throughput spheroid profiling reveals BMP-driven rewiring of glioma cell death responses"

### Sheet: ED Table 3
Name	Abbreviation	Type	Sequence / Source
shRNA non-targeting control	shNT	shRNA KD	MFCD07785395
BMPR1A shRNA1	BMPR1A KD1	shRNA KD	TRCN0000000794 (Sigma)
BMPR1A shRNA2	BMPR1A KD2	shRNA KD	TRCN0000000795 (Sigma)
BMPR1A shRNA3	BMPR1A KD3	shRNA KD	TRCN0000000797 (Sigma)
SMAD4 shRNA1	SMAD4 KD1	shRNA KD	TRCN0000040028 (Sigma)
SMAD4 shRNA2	SMAD4 KD2	shRNA KD	TRCN0000040030 (Sigma)
pLenti-empty	empty	overexpression	see Extended Data Fig. 6
pLenti-SMAD4 WT	SMAD4 WT	overexpression	see Extended Data Fig. 6
pLenti-SMAD4 DN	SMAD4 DN	overexpression	see Extended Data Fig. 6
CRISPR non-targeting control 1	NT1	CRISPR KO	TCAGCAAAGGACGAAACAAA
CRISPR non-targeting control 2	NT2	CRISPR KO	CCAGTTGCTCTGGGGGAACA
CRISPR non-targeting control 3	NT3	CRISPR KO	GCCCCGCCGCCCTCCCCTCC
SMAD4 sgRNA1	SMAD4 KO1	CRISPR KO	GTCGATGCACGATTACTTGG
SMAD4 sgRNA2	SMAD4 KO2	CRISPR KO	TACGAACGAGTTGTATCACC
SMAD4 sgRNA3	SMAD4 KO3	CRISPR KO	TCTGCAACAGTCCTTCACTA
CDKN1A sgRNA1	CDKN1A KO1	CRISPR KO	GTCGAAGTTCCATCGCTCAC
CDKN1A sgRNA2	CDKN1A KO2	CRISPR KO	CTTTGTCACCGAGACACCAC
CDKN1A sgRNA3	CDKN1A KO3	CRISPR KO	TTCTGACGGACATCCCCAGC
CDKN1B sgRNA1	CDKN1B KO1	CRISPR KO	TCAAACGTGCGAGTGTCTAA
CDKN1B sgRNA2	CDKN1B KO2	CRISPR KO	TTAGCCGGAGCCCCAATTAA
CDKN1B sgRNA3	CDKN1B KO3	CRISPR KO	GTTAACTCTTCGTGGTCCAC
FADS2 sgRNA1	FADS2 KO1	CRISPR KO	ACACGTGGTTGGTCTTGAAC
FADS2 sgRNA2	FADS2 KO2	CRISPR KO	CTTGTCCACAAATTCGTCAT
FADS2 sgRNA3	FADS2 KO3	CRISPR KO	ACCCCTGCTGATTGGTGAAC
